# 24-nt phasiRNAs move from tapetal to meiotic cells in maize anthers

**DOI:** 10.1101/2021.08.24.457464

**Authors:** Xue Zhou, Kun Huang, Chong Teng, Ahmed Abdelgawad, Mona Batish, Blake C. Meyers, Virginia Walbot

## Abstract

- In maize, 24-nt phased, secondary small interfering RNAs (phasiRNAs) are abundant in meiotic stage anthers, but their distribution and functions are not precisely known.
- Using laser capture microdissection, we analyzed tapetal cells, meiocytes, and other somatic cells at several stages of anther development to establish the timing of 24-*PHAS* precursor transcripts and the 24-nt phasiRNA products.
- By integrating RNA and small RNA profiling plus single-molecule and small RNA FISH (smFISH or sRNA-FISH) spatial detection, we demonstrate that the tapetum is the primary site of 24-*PHAS* precursor and *Dcl5* transcripts and the resulting 24-nt phasiRNAs. Interestingly, 24-nt phasiRNAs accumulate in all cell types, with the highest levels in meiocytes, followed by tapetum.
- Our data support the conclusion that 24-nt phasiRNAs are mobile from tapetum to meiocytes and to other somatic cells. We discuss possible roles for 24-nt phasiRNAs in anther cell types.
