## Supplemental Table 1 for "24-nt phasiRNAs move from tapetal to meiotic cells in maize anthers"

### Sheet: Table S1
Table S1. Primer sequences for CEL-seq 2 library preparation.
Name Sequence
dT_1s GCCGGTAATACGACTCACTATAGGGAGTTCTACAGTCCGACGATC(N)10AGACCTC(T)24V
dT_2s GCCGGTAATACGACTCACTATAGGGAGTTCTACAGTCCGACGATC(N)10AGCTAG(T)24V
dT_13s GCCGGTAATACGACTCACTATAGGGAGTTCTACAGTCCGACGATC(N)10AGTGTC (T)24V
dT_15s GCCGGTAATACGACTCACTATAGGGAGTTCTACAGTCCGACGATC(N)10TCTGAG (T)24V
dT_17s GCCGGTAATACGACTCACTATAGGGAGTTCTACAGTCCGACGATC(N)10TCGAAG (T)24V
dT_19s GCCGGTAATACGACTCACTATAGGGAGTTCTACAGTCCGACGATC(N)10TCGATC (T)24V
dT_23s GCCGGTAATACGACTCACTATAGGGAGTTCTACAGTCCGACGATC(N)10GTCTAG (T)24V
dT_25s GCCGGTAATACGACTCACTATAGGGAGTTCTACAGTCCGACGATC(N)10GTTGCA (T)24V
dT_34s GCCGGTAATACGACTCACTATAGGGAGTTCTACAGTCCGACGATC(N)10ACGTGA (T)24V
dT_36s GCCGGTAATACGACTCACTATAGGGAGTTCTACAGTCCGACGATC(N)10CTAGTG (T)24V
dT_38s GCCGGTAATACGACTCACTATAGGGAGTTCTACAGTCCGACGATC(N)10CTCATG (T)24V
dT_46s GCCGGTAATACGACTCACTATAGGGAGTTCTACAGTCCGACGATC(N)10TGCAGA (T)24V
dT_58s GCCGGTAATACGACTCACTATAGGGAGTTCTACAGTCCGACGATC(N)10AGGAAG (T)24V
dT_60s GCCGGTAATACGACTCACTATAGGGAGTTCTACAGTCCGACGATC(N)10CAACAG (T)24V
dT_62s GCCGGTAATACGACTCACTATAGGGAGTTCTACAGTCCGACGATC(N)10CAACTC (T)24V
dT_74s GCCGGTAATACGACTCACTATAGGGAGTTCTACAGTCCGACGATC(N)10GTTGTC (T)24V
dT_76s GCCGGTAATACGACTCACTATAGGGAGTTCTACAGTCCGACGATC(N)10ACAGAC (T)24V
★ Sample Barcodes are underlined.
