## Supplemental Table 2 for "24-nt phasiRNAs move from tapetal to meiotic cells in maize anthers"

### Sheet: Table S2
Table S2. Primer sequences for RT-qPCR by the TaqMan assay.
Target	Fwd	Rev	Probe
PHAS15	GACGCCCTACTTGCTATGTT	GCTCAACCTACTCTGTGTCTTC	6-FAM/TGACGCGCT/ZEN/GAATGTCGGTGTAG/IBFQ
PHAS116	GAGTTGGTGGAGCAGAACTAAA	GTGGGACTAAAGCTCGACAAA	6-FAM/TGGTGGATC/ZEN/GAAGTAGTCGCAAACA/IBFQ
PHAS296	GGGCTCCGAGAGAAATACAAA	GTCTGAAGGTGTAGGCAGAAA	6-FAM/TGTGGTCCT/ZEN/TGAAGTGAATCGGCT/IBFQ
Dcl5	CTGGTAGGTGCCTCTTCTTTATT	GGAGAAGGTAGGCAATCCATTAT	HEX/TGCACATGA/ZEN/GTGAGGGTGTTGAAGT/IBFQ
ZmCyanase	GGGAAGTATCTACCTTACACTGAAC	GATCATGTTTCTCCTCCTCACC	Cy5/TATGATGTC/TAO/TAGGCCAACCCGCAA/IBRQ
