## Supplemental Table 3 for "24-nt phasiRNAs move from tapetal to meiotic cells in maize anthers"

### Sheet: Table S3
Table S3. Probes sequences (5'-> 3') used for smFISH or sRNA-FISH.
Probe #	24-nt phasiRNA probes			HKH RNA control probes	24-PHAS precursor probes			Negative control probes	Dcl5 and ZmCyanase probes
	PHAS116	PHAS296	PHAS15	Hexokinase H (HKH)_mouse	PHAS116	PHAS296	PHAS15	PHAS15_positive strand sequence	Dcl5	ZmCyanase
1	CAAAGATCAGTTATGGTGG	GTCTTATATGTTAGAGTAC	GTTCGACGAGAAGAATCAT	TTATCTACTGGAGGACCGTG	CATATTCCACCATTCTCTAG	TTATAGCCACTCTTGATGCT	GGCCAAGTGTGTAGAAGTAT	GCAGCGGAAAACTTATTACC	ATGATAGCGACCATGGTTTT	GGCACGGGTGATGACAGTAT
2	GCTTTAGTCCCACCATCTT	GGCTAAGTATTGCGGCTTT	TCACGCAGTGGAAACTTGA	CTGCTCCCCAAGCTTCCTAC	AGCCAAATCTTTCCATCATG	TTCAGCAGGAGGGCAGCCAA	GCAACATTTGTGATGCCATG	ACCAATCACACACACCAACA	CCAATAGTATCTGTGGTGTC	GAAAGTGGGCTGGTGAGACA
3	CAGTTTTATTTCAGTTGCT	TTGGGCGGCGTTGTATTGA	AGTGGAGAAGACACAGAGT	CACAGGATCTGCTTCTCTTC	ACTAGTAAGCAGCACACTTA	AGCTGGGAGAGAAGCTGTTG	TTTCAGAGTTTCGCTCAACA	CAGGACCGCATGATTAAGTA	CCGTCATTCCAAATATAGCT	CAACCTTCGGAATTCCGATC
4	GCTCGACAAAAAAATTTAA	AGTTGTCATATCTAAACTT	GGGTGAAAACATCAATGAC	ATGATGTCCAGCACCACCAG	ATTAGCAGTGGAGGATTTCT	TGCAAAGGAAATAACTATCC	AACATGGTGTTTTGGTTTCC	CCTCGGATAAACCACTTACA	AGTAGAAGCTCCCTTTTTAG	CGATTCCCGAGAAGGTCTTC
5	CCACCATAACTGATCTTTG	CATACAGTGGCGAAAGACA	AGGATCTTATTGTCTGACC	TGGGTATTTGTCCACCACAT	CATTGATTTGTTTTTCTCCA	CGTGAAAACCAACAAATATG	TTTGTTTAGCTTATTGTCTT	ATCTGTCCAAGTGCCCTAAG	GAGCAATCTGTGCTTCACAA	CACGTAGACGTTGGTGAGAC
6	GACTACTTCGATCCACCAT	GTATCAATACAACGCCGCC	CAACCTACTCTGTGTCTTC	CACCTGCGATCCGTGTCTTC	GTCCCCTTATCTCAAGTAAA	TTTGTATTTCTCTCGGAGCC	TTGAGCGTGGTAGCGGATTG	GTGCACCGGATAACTTAACA	CACAACTTTTGCACCAGTTG	GCATCATGAGTTCGATGAGG
7	ACCCACCAAGTCCCCCTAT	CACAATCACTGCAATAGAC	CCTTATAGCTTGGCAGCTT	ACGCTGCCATCTCTGGGACA	AATAAAACTGTTGCGCCGGT	TTTGATCATGATTCTGCACC	TTATTTCTCATGACGCCCTA	AAGACCTTAGACTACTATGC	TGATTCTTGCAGTCTAACCA	CGATGTTGGGGTGGTAGGAC
8	AGTTACAACAACTACCACC	ACGATTCCTATAGTGTGCG	ACTGAGTTGATTTATTCTA	TGCAGGAGTTGGATGCGTTG	CCATAACTGATCTTTGTACA	TTCACTTCAAGGACCACAAG	TCAACTCAGTGCATGGAAGA	CACACGTACATGTCCTTGTC	GACAAGCTCTTTCTCGACAT	CTGTAAATGGCGGGCTCGTG
9	TGGCCAGGACTTCAGTATA	GGGTTTTGATTGTCTCCTG	CACCACGTATATCTCCCTT	GCTCCAAGCAAGGAAAGGAC	CCACCATCTTATACTATATC	GTAGGCAGAAAAAACGAGCC	CTGTTGTGGTCAGGCAATAA	GAACCTCCCAAGTTATTAGG	CCATAACCCTGTGGCAAAAA	ATGCATAACAGCTTCATTCA
10	TGGTCCCGGGGATCAAAAA	CAGGAGACAATCAAAACCC	CCTAAAGCATCCTTTATGG	CAAAGAGCCCATGAAGGCAC	ATTTTTTTGTCGAGCTTTAG	ATCAAGCACCATGTCTGAAG	GTGGTCAGACAATAAGATCC	AAAGGCAGTGTCACACTGTG	TCTTAGTTAGTTCCGCAGAA	GATTTCCTTGATGCTCTCTC
11	ATGATGTGCCACCATGAGC	ACACTCGATAGTTGGGCCA	CATCCCTCACCTCAAACAA	CTCTGCCTGAAGTCAGCCAC	GTGGATCGAAGTAGTCGCAA	ACAGCTTATAGTGCGCATAG	TCTTACTATGACAGTACGCC	TTTCAGTCAGCTTTGAGCAA	AGTTCACATTTCCTCTCATA	CATCACCAAACTCCTCATTG
12	GATGATGCTTTCTGTAGGC	CTACCAAAGCCGCAATACT	TATTGCCTGACCACAACAG	CACTTGAGACACATCCACGC	GAGTTGGTGGAGCAGAACTA	TGTGATCTGCTCATATTCGT	GTGGTGATGTAGCTCATCAA	AGCTACATCACCACGTATAT	AGCTACAAACAGTTCTGGGT	GAAGTCTATGGCTGACATGA
13	GTGTGTTCAAGCCTTTGAG	TACTGTGTCTTTCGCCACT	TTCTTGTTTGATGAGCTAC	TATCTCCCTGGCTCTGCCAA	GATGGTGAAGCAACTCCATG	ACATGCCGGCTTTTACAGCC	TTTTGCTCAAAGCTGACTGA	GTGGCGTACTGTCATAGTAA	TGGTTGTTTATGCAGTGCAA	CCTTCAACCTTGTCAACTGA
14	GAGCTCCTTTCCACGACAT	CCCAACCCCACTCAAGGGT	GTACGCCACGTCTTTCATA	GACGATGCAGCAAGAGCAAG	CCCCTATAAGCTAAGTAGTT	TCCACATGCTATATGTAAAG	ACTGCCTTTTCTATCTTTTC	ACCACATTTTTTCACTATGA	TACTTCTCTTGGAGAGGCAA	CACACGATCTTTTCCGTCGG
15	AAATGGTGGATCGAAGTAG	CCAACCCCACTCAAGGGTT	CAGCTTTGAGCAAAATTTT	TACGGGAGCCATTGGAGTTG	GTGGTCGACCTACAATAAGT	TGGTTTCGGTTTCCTCTAAT	AATAACTTGGGAGGTTCTGC	AGCCTTAGGATCTTATTGTC	TCCTGTTGATTCAACATGGT	ACTTCCCATCAAATGTGACC
16	CGCAAACATCACCTTAATT	GAAACCCTAACCCTTGAGT	GGATCTTATTGTCTGACCA	GGTTCGTGTCGTAGAGTATA	CTGCGTCGAACAAGAAGCAC	TCGCCACTGTATGGATGTGA	CAAGGACATGTACGTGTGGG	ATATTTATTGCCTGACCACA	CCTATCTTTAGGAAGCTTCT	ATTTCTGTTCAGTGTAAGGT
17	TCAAGGTGACTGAGGCCGT	ATGGGCCTGGCCCAACTAT	AGTTTCCACTGCGTGACGC	TCCTTAGCAGACACATCTGG	GAAAGCATCATCCTCATGTC	ATACTTAGCCCTACTGTGTC	GCATAGTAGTCTAAGGTCTT	AATCTTCCATGCACTGAGTT	ATTGATATGACCCATCCTTA	TGGCCTAGACATCATATGTT
18	GATCATTGCAACTTCTATG	TACCCTCTCGCACTTATTG	TCGATTGTTTGAGGTGAGG	GGTCAGATCGACCTTCTCAA	AAATCGACGAAGACGTCGCC	AAATACACAGGAGACAATCA	TGTTAAGTTATCCGGTGCAC	CGAACATAGCAAGTAGGGCG	GAAATGCAGCATTGTGAGGC	CACATCAAGATGTCTTGCGG
19	CAGCAAAATCGACGAAGAC	CTAACTACGACACTTGATC	AGCTTCACGTCATCCCTCA	CTCAATGTGGATCCACTTGA	CACGAATCCCGAGAAGACAG	ATTACAATAAGTGCGAGAGG	CTTAGGGCACTTGGACAGAT	GTCACGCAGTGGAAACTTGA	CATACAAGCTGCTTGGCTAA	CGATACCAACCACTACGATC
20	CTACAGAAAGCATCATCCT	TACAATAAGTGCGAGAGGG	TCACTATGAAAGACGTGGC	ACCTGTTCCGATGCATTCCG	CGGGGATCAAAAAGTGTTGG	ACTCGATAGTTGGGCCAGGC	TGTAAGTGGTTTATCCGAGG	TCAACCTACTCTGTGTCTTC	AGATGATCATCGAGTTCTCC	GAAAATGGCATGCTCGATCC
21	CATCTTGTTTTTATGCCAC	ACCATTTCCTCAATTTTGT	TGACTTCCATGTGTTCGAT	CTCTATCCGCTGCAGCATCT	GAAGTTGCAATGATCGTGGT	AGGAATCGTACTCAAGACAT	TACTTAATCATGCGGTCCTG	CTTTAGGAGTACGCCCAATC	CAATATCCATAGGCTCTTCA	AGGTCTGTTTATTGTGTTGA
22	TGACATGAGGATGATGCTT	CAGGAGACAATCAAAACCC	TCCTTTATGGGTCCAAGAT	AGAGGCTGCTTGGCATTGTG	TGCTCGAGATGCCTCAATAC	ATGGGGAAATAACGCACACT	ATGTTGGTGTGTGTGATTGG	TATCTTGGACCCATAAAGGA	GTTCACCTTCTTGATCACAA	GTTCCTTTTGACAGTTATCA
23	CATGTGCTTCTTGTTCGAC	TAACGAGTACTCTAACATA	GTGACTTCCATGTGTTCGA	TCACGGGGCTTCTCTATCTC	ACTTTGGTCATTAAGCACGC	GCAATAGACATGGTTTTATT	GTAATAAGTTTTCCGCTGCA	TGACAAGATGTTCGACGAGA	GCCACATCATCATCAAGTAC	TGCCAGGTAGAACATTGACT
24	CATTATACTGAAGTCCTGG	GATGTGATGTGGTTTCGGT	TGGCGGCTACACCGACATT	GCTAAACAACTGGAAGAGCT	CTTTCATGACTGAGCATACA	TAATTGAAACACCACAATCA	23	GAAGCTGCCAAGCTATAAGG	GTGAAGAGTTCCTCAAAGGC	ATCCAATACAGTCCAGCAAT
25	CTCAGTCACCTTGACCTTA	GAAAGACACAGTAGGGCTA	TGTTCGACGAGAAGAATCA	TGACAAACACCACCTCACCA	ACATTATACTGAAGTCCTGG	ACATTGTAGTAGCTGGTAGA	ATTAGTTCGAAGCGAAGGCA	TGTTTGAGGTGAGGGATGAC	TTCCCAGTATATGTTTGGAT	TCTCTCTTTTTATCTCAGCA
26	TATCGACGATTGAACCAAA	GGATAAGGATCAAGTGTCG	GTGGTCAGACAATAAGATC	AGGTGCTTGGCCACATCTTT	CTCAGTCACCTTGACCTTAG	AAATGGTGCATGCTGGAATC	ACATGGAAGTCACCATCTGA	TTCAGATGGTGACTTCCATG	TTTGATGGTAGTAGTCCACA	GAATCCAGTTTGTTTCACTT
27	CGATAGAGTGTGTTCAAGC	TACTTAGCCCTACTGTGTC	TCGATTGTTTGAGGTGAGG	CTCCACTGCTGACTGGAACC	CGACATCTGGTACATCTACG	ATTGTATGGTTGCAGTGGCG	ATCCCTCACCTCAAACAATC	ACAAAATTGCCTTCGCTTCG	CAGAGGATTGCCAGTTGAAC	26
28	GAGTTGCTTCACCATCGAA	GAGGGTAAATACACAGGAG	CTAAGGCTGTTGTGGTCAG	CTTCACTCGACTGTACAAGC	TTGGGTGATTCAAAGGCTCG	CTACGACACTTGATCCTTAT	GTTTTCACCCTTATAGCTTG	ACCAAAACACCATGTTTCAT	AGTAGTTCAGGTGGAACTCG
29	CATAGTGATTATCGACGAT	TAGAGTACTCGTTAGGGTT	GATGTTCGACGAGAAGAAT	CAGGCACAGACAAGCGTAGC	TCACTATGCCTAGGTATTCT	CATAATTCTCTAGTTGTCAC	CGTCGAACATCTTGTCATTG	TATGTTGAGCGAAACTCTGA	AACCGCTCCAGAGAAAAGGA
30	CATGACTGAGCATACATTG	GCCACTGCAACCATACAAT	ACCTACTCTGTGTCTTCTC	CCAAGAGTGTCTACTACTCG	AATTTGGTTCAATCGTCGAT	CATATATCAAGCAATTTCGA	GGGTCCAAGATATGATTCTT	CATGGCATCACAAATGTTGC	ATATCAGAGAGATGGCCTTC
31	AGTTCTGCTCCACCAACTC	TATCAATACAACGCCGCCC	GATATGATTCTTCTCGTCG	GGCATTGAAGGTGTCTCCAG	ATGCATGTAATCATACCTAT	30	GTACTCCTAAAGCATCCTTT	ATACTTCTACACACTTGGCC	CAGCATCACGTATATAACCC
32	CCTTTGAGCTCTCTTTCCT	GAGGAAACCGAAACCACAT	CAAACAATCGAACACATGG	TCGAGAGGCTGAAGATGACA	GTAGTACATAGGGGACATTT		7 (overlapped with 24-nt phasiRNAs)	31	AACCACCTCATAACCCAAAT
33	GTGGTCGACCTACAATAAG	GTCTTATATGTTAGAGTAC	AGTGGAGAAGACACAGAGT	GCCTCTTGCATGCTGTTTCC	GTTTTGTAGCCTAGCATATT				GTGATATGGCTTCAAGCAGA
34	AGTCAATGTATGCTCAGTC	GCCCAACTATCGAGTGTAT	TCGAACACATGGAAGTCAC	CACCTGGCACCCGAATCTCA	TGAGGACTTCGCCATATTTG				CTCCTAATTCCTGTACAGAT
35	AAGTCCTGGCCATCTTGTT	TGCATGCTGGAATCGAACA	GACAAGATGTTCGACGAGA	CTGCAAGCCACACTTCTTGC	CTAAGGGTCTATAGAGAACC				GCATAGAGATGCTGTGTGAT
36	ACACTTTTTGATCCCCGGG	CAATCAAAACCCTAACGAG	CAAGTTTCCACTGCGTGAC	CTCTCACACAATGCCATCAA	AATGCAACCCAAGGCCTCAA				AGGATCAACATCAGTGTGGG
37	CTTTCCTTTACTATGTCCA	CCCTAACGAGTACTCTAAC	CTTCTCGTCGAACATCTTG	TCTGAGGTATCGAGCTGGTG	GGATAGTAGCAGAGAACTTA				TTCTTACAACTGCTTGTGCA
38	GTGACTAAGGTCAAGGTGA	GCAATACTTAGCCCTACTG	AAGATGTTCGACGAGAAGA	AGCTGGAGGAAGTAGAGAAG	ACCAGAGATGAAGATGATGG				ATGTCTCCAAGAACCTTAGG
39	GACTACTTCGATCCACCAT	GGTTTTGATTGTCTCCTGT	GCCAAGCTATAAGGGTGAA	TGTCCCACATCCCACACCTG	AAATGAAGTGTTCAGGCCGA				AACTGCACCTTCATCTCAAT
40	AGCCATGTGCCACATTCTT	CAATCAAAACCCTAACGAG	CGCGCTGAATGTCGGTGTA	AGACGCAGACACAGACAGAG	CACAAAGCCTTCACCCAATG				TTGTTTAAGAGAGAGACCCC
41	CATGACTGAGCATACATTG	GACAATCAAAACCCTAACG	CTTCTCGTCGAACATCTTG	40	40				ATCCAATTGATTAGCCTTCG
42	ATGGCCAGGACTTCAGTAT	TACCCTCTCGCACTTATTG	CAGTGCATGGAAGATTTTA						TGTGAGGACAATCATGTCGC
43	GCCTAGGTATTCTTGTTGG	GCCCAACTATCGAGTGTAT	AGGTGAGGGATGACGTGAA						CTGAGGAAAGACCTAGGCTA
44	TCTTTCCTTTACTATGTCC	AGTATTGCGGCTTTGGTAG	GATATGATTCTTCTCGTCG						GGAAGAACAACTGCTGCTCT
45	GTCACGAATCCCGAGAAGA	TCAAAACCCTAACGAGTAC	GATGACGTGAAGCTGCCAA						TTGGCCACTGTAAACTCTTG
46	ATCTCGAGCACCGTGCTAA	TACACTCGATAGTTGGGCC	GGTCCAAGATATGATTCTT						CACATCAGGTATGTGCAAGG
47	CTCAGTCACCTTGACCTTA	AGTGGCGAAAGACACAGTA	GTGACTTCCATGTGTTCGA						AAGCATTAGCAGAGACGCTG
48	AATATGGCGAAGTCCTCAG	GAGTACTCTAACATATAAG	TGTGACACTGCCTTTTCTA						ACTCCGAGTTCTTCGAATTT
49	GGTTCAATCGTCGATAATC	TACAATAAGTGCGAGAGGG	GATCTTATTGTCTGACCAC						48
50	ATCCCCGGGACCACGATCA	GTCTCCTGTGTATTTACCC	CTTCTCGTCGAACATCTTG
51	GATTCGTGACCCAACACTT	ACGATTCCTATAGTGTGCG	CGTCGAACATCTTGTCATT
Total	51	51	51
