## Supplemental Table 4 for "24-nt phasiRNAs move from tapetal to meiotic cells in maize anthers"

### Sheet: Table S4
Table S4. List of LCM cell sample collections from 1.5 mm and 2.0 mm maize anthers.
Cell type	Anther stage (mm)	Fixed anther #	Upper or lower floret	Cell # per lobe	LCM cell # for RNA/sRNA-seq	RNA concentration per cell (pg/µl)
ME	1.5	50	Upper	154	600	22
TAP	1.5	50	Upper	4525	1400	7.8
OSC	1.5	50	Upper	7452	6800	2.6
ME	2	50	Upper	154	500	25
TAP	2	50	Upper	4525	1200	8.3
OSC	2	50	Upper	7780	4500	3.5
★ The table above shows the average numbers within replicates across different cell samples at both stages.
