## Supplemental Table 5 for "24-nt phasiRNAs move from tapetal to meiotic cells in maize anthers"

### Sheet: Table S5
Table S5. Summary of RNA-seq and sRNA-seq libraries prepared from FA and LCM cell sample collections.
RNA-seq libraries
Sample name	Anther size (mm)	Illumina barcode	RT primer barcode	Total reads	Total UMIs
ME_rep1	1.5	RPI1	dT_46s	14533054	2333981
ME_rep2	1.5	RPI1	dT_76s	11086348	2797032
TAP_rep1	1.5	RPI1	dT_13s	3567502	551068
TAP_rep2	1.5	RPI1	dT_15s	3251388	556176
OSC_rep1	1.5	RPI1	dT_17s	3840349	821031
OSC_rep2	1.5	RPI1	dT_19	1621048	283758
FA_rep1	1.5	RPI1	dT_34s	6264005	1572397
FA_rep2	1.5	RPI1	dT_36s	5094439	1333007
FA_rep3	1.5	RPI1	dT_38s	13207710	3546571
ME_rep1	2	RPI1	dT_58s	3908700	974584
ME_rep2	2	RPI1	dT_74s	3066800	559511
TAP_rep1	2	RPI1	dT_60s	12551891	2659895
TAP_rep2	2	RPI1	dT_62s	14592042	3232486
OSC_rep1	2	RPI4	dT_1s	5012576	1506298
OSC_rep2	2	RPI4	dT_2s	8716672	2637418
FA_rep1	2	RPI4	dT_23s	11137952	4433011
FA_rep2	2	RPI4	dT_25s	5920446	2313390
sRNA-seq libraries
Sample name	Anther size (mm)	Total sequences	Genome matched reads	Distinct genome matched reads	t/rRNA matched reads
ME_rep1	1.5	11289495	5835871	232825	2844053
ME_rep2	1.5	4059923	1528931	155773	614108
TAP_rep1	1.5	6513807	3259595	77836	1136808
TAP_rep2	1.5	2323871	649591	95813	276514
OSC_rep1	1.5	2941662	833587	99392	371326
OSC_rep2	1.5	1706654	462101	75572	226895
FA_rep1	1.5	10988546	7192044	889491	351103
FA_rep2	1.5	20759248	12987835	1946563	591333
ME_rep1	2	16528375	9294412	207657	2571578
ME_rep2	2	14287130	6549140	114135	2616471
ME_rep3	2	8433886	4424599	148944	756895
TAP_rep1	2	10805690	3819985	73516	2160083
TAP_rep2	2	15173022	6598658	104293	2953506
TAP_rep3	2	6592279	2832586	91749	1098229
OSC_rep1	2	9805844	1197767	35898	711497
OSC_rep2	2	3907324	788038	45280	347561
FA_rep1	2	24341177	15982361	2136079	313337
FA_rep2	2	14249098	9484530	795844	263076
★ Total sequences: total small RNAs after filtering bad reads and trimming adapters.
★ Genome matched reads: numbers determined by mapping to the maize B73 genome, version 4.
★ t/rRNA matched reads were excluded from analysis.
