## Supplemental Table 6 for "24-nt phasiRNAs move from tapetal to meiotic cells in maize anthers"

### Sheet: Table S6
Table S6. Coordinates and abundance of the 126 24-PHAS loci and their corresponding 24-nt phasiRNAs in FA and LCM cells.
24PHAS_ID	Chr	Start	End	24-PHAS loci abundance								24-nt phasiRANs abundance
				FA_1.5	FA_2.0	ME_1.5	ME_2.0	TAP_1.5	TAP_2.0	OSC_1.5	OSC_2.0	FA_1.5	FA_2.0	ME_1.5	ME_2.0	TAP_1.5	TAP_2.0	OSC_1.5	OSC_2.0
24PHAS_NO4	1	19824786	19825234	128	0	0	0	402	0	9	0	34.1359	53.1688	7.46291	17.9163	9.21591	16.0258	2.9103	0.025
24PHAS_NO5	1	19825385	19826170	1044	2	60	4	2974	2	218	0	1481.94	2004.13	209.377	477.144	69.6562	161.167	81.354	89.425
24PHAS_NO8	1	109218623	109219096	30	0	0	0	0	0	0	0	1	0	0.010715	0	0	0	0	0
24PHAS_NO11	1	178435034	178436658	385	0	10	0	363	0	18	0	1107.24	1526.81	30.8933	470.293	13.8806	124.678	33.15	106.987
24PHAS_NO13	1	178465084	178466418	163	4	6	0	1706	0	111	1	12564.6	16563.9	2201.09	5651.23	771.5	2355.43	546.138	862.3
24PHAS_NO14	1	178715629	178716534	11	0	0	0	79	0	6	0	3900.83	1482.6	780.632	278.392	384.91	88.175	246.625	81.55
24PHAS_NO15	1	179380615	179381519	6806	36	268	6	19681	6	669	0	15672	18458.7	1392.96	5417.83	744.937	1783.71	518.967	1043.92
24PHAS_NO19	1	179460022	179461628	591	5	74	0	3893	1	181	0	10784	13902.3	1782.7	4468.29	564.221	1682.53	429.346	900.579
24PHAS_NO20	1	179466964	179467460	1805	4	82	0	4863	3	266	0	3924.66	4204.7	788.738	637.236	292.03	613.769	295.653	281.325
24PHAS_NO22	1	180592833	180594192	1123	13	140	6	5037	2	408	13	2670.59	2076.21	400.944	580.375	234.961	270.809	197.075	84.4656
24PHAS_NO24	1	180663828	180664986	529	2	18	0	1485	0	119	0	5684.26	6540.27	322.012	1473.27	217.537	450.4	157.625	265.363
24PHAS_NO25	1	180719760	180720889	416	0	16	0	1117	0	47	0	586.512	844.994	70.0125	254.96	54.2066	88.7644	42.7452	26.6452
24PHAS_NO26	1	180803094	180803928	88	0	0	0	414	0	14	0	525.281	681.91	45.525	175.367	17.7	144.55	9.525	46.5
24PHAS_NO27	1	180924356	180924900	123	0	8	0	515	1	31	0	3183.48	3830.95	116.438	916.203	78.575	262.492	66.9625	129.45
24PHAS_NO28	1	180925301	180926063	595	4	12	0	2177	1	84	1	2443.96	1631.06	206.792	397.522	94.325	202.764	83.9167	115.15
24PHAS_NO29	1	180931319	180931889	0	0	0	0	2	0	0	0	665.242	141.946	110.463	16.1611	73.75	4.84167	31.8625	15.6
24PHAS_NO31	1	180936844	180937414	316	0	42	0	1802	1	100	0	3033.85	3782.07	222.725	690.419	133.15	180.633	102.287	334.337
24PHAS_NO33	1	185480252	185481468	414	3	18	2	1734	0	78	0	18636.5	21870.7	1139.72	8176.53	488.675	2420.75	351.5	820.575
24PHAS_NO34	1	185481524	185482332	65	2	0	0	96	0	1	0	700.358	14.7	199.787	4.66667	78.3042	1.23333	49.125	0
24PHAS_NO35	1	185593781	185595047	66	0	38	0	211	0	7	0	2319.83	2095.15	166.274	732.931	50.7497	230.076	76.0439	119.776
24PHAS_NO36	1	185594998	185595398	3	0	0	0	4	0	0	0	125.09	63.0204	7.46458	15.8542	2.1475	10.1083	3.74625	13.95
24PHAS_NO37	1	185595318	185595863	78	6	0	0	212	0	0	0	222.304	135.982	24.4383	44.6308	4.5075	26.3744	4.80333	7.62667
24PHAS_NO39	1	185597026	185597836	79	1	0	0	538	0	29	0	1065.49	681.608	84.625	339.186	29.2875	95.1917	35.2521	35.9333
24PHAS_NO40	1	185626354	185627116	247	2	0	0	773	0	44	0	4423.86	3932.08	324.547	1305.76	118.562	595.993	72.8113	325.493
24PHAS_NO41	1	185627266	185627667	14	0	0	0	24	0	0	0	15.2207	7.56106	2.78125	1.83612	0	2.59722	0.2	0
24PHAS_NO42	1	185705006	185706438	66	2	0	0	159	0	8	0	1174.27	705.749	113.777	223.721	38.3327	80.751	38.9015	47.2057
24PHAS_NO43	1	185708660	185709325	1	0	0	0	4	0	0	0	546.387	458.791	19.7687	259.969	14.1687	63.6625	6.78333	19.8833
24PHAS_NO44	1	185711577	185713636	5	0	0	0	7	0	0	0	449.531	409.976	12.6729	120.142	5.8487	32.2234	4.24703	30.9554
24PHAS_NO45	1	185716710	185717494	20	0	0	0	118	0	1	0	1940.38	1937	146.351	725.313	50.2171	230.586	70.7946	125.49
24PHAS_NO46	1	185718298	185718746	16	2	0	0	44	0	0	0	23.1958	10.9541	4.18042	5.47417	0.19375	3.78167	0.9	1.5875
24PHAS_NO47	1	185802759	185803568	2	0	0	0	14	0	0	0	706.78	562.56	57.8333	307.694	15.4708	74.7917	23.2021	23.8583
24PHAS_NO48	1	189523446	189524828	382	0	20	0	1118	1	26	0	6611.9	3310.48	860.025	552.817	425.125	212.95	303.675	339.7
24PHAS_NO77	2	210451679	210453363	3162	7	136	0	9534	2	388	0	3747.44	3987.96	529.653	1274.36	276.142	383.377	233.768	483.573
24PHAS_NO81	2	235437871	235438774	436	1	24	0	1090	0	68	0	1374.1	904.69	330.408	141.151	126.135	40.6164	123.76	23.9917
24PHAS_NO82	2	235435294	235436126	119	0	2	0	256	0	11	0	2234.73	3414.68	312.465	1553.06	84.3579	447.794	77.5271	182.842
24PHAS_NO83	2	235423242	235424027	330	1	14	0	1294	1	67	0	989.321	2107.2	101.785	613.117	47.1729	165.497	23.8917	60.5542
24PHAS_NO84	2	235670368	235670989	39	3	2	0	174	0	16	0	1936.04	923.981	258.14	426.639	60.1946	321.658	60.5029	268.019
24PHAS_NO86	2	235668276	235669131	337	5	4	0	1239	0	117	0	2338.02	2096.69	369.398	991.719	133.214	549.396	98.7592	456.465
24PHAS_NO87	2	235680541	235681206	3	0	2	0	8	0	0	0	769.86	1712.19	48.3187	484.28	63.9121	117.772	34.9292	34.2625
24PHAS_NO88	2	235725313	235726432	477	2	22	0	1150	0	71	0	4623.07	4056.35	630.023	1470.92	196.93	825.064	204.755	929.736
24PHAS_NO89	2	235727319	235728006	19	2	0	0	90	0	3	0	1995.8	3381.66	160.81	1222.38	66.1612	502.164	57.0946	421.257
24PHAS_NO92	3	48088509	48089702	99	0	4	0	74	0	2	0	889.75	809.076	17.475	56.3	7.825	21.2667	11.875	6.95
24PHAS_NO107	4	3386704	3387585	43	0	0	0	30	0	0	0	44.2831	40.9718	8.6025	12.6233	4.64938	6.29667	4.2125	1.275
24PHAS_NO108	4	3387640	3388450	47	0	0	0	250	1	5	0	7173.86	9225.82	528.669	3334.03	309.93	843.748	231.634	424.925
24PHAS_NO109	4	3389853	3391310	209	0	8	1	537	0	36	0	3194.95	4958.55	288.187	1407.37	147.898	391.833	116.856	120.775
24PHAS_NO111	4	4484765	4486078	60	0	8	0	301	0	12	1	580.186	639.532	56.4394	269.463	18.0051	70.1464	15.6732	23.4804
24PHAS_NO112	4	4525597	4526405	301	0	16	0	1395	0	79	0	2786.28	4040.6	399.275	808.017	253.35	254.917	186.525	148.65
24PHAS_NO113	4	4531032	4531720	43	0	0	0	69	0	9	0	175.175	82.3327	26.35	16.1167	11.075	6.91667	11.425	0
24PHAS_NO114	4	4629201	4629991	407	0	18	0	1053	1	64	0	362.119	620.916	39.8194	164.497	16.175	49.4056	23.4083	40.875
24PHAS_NO115	4	4630254	4630896	2538	12	240	7	16743	2	442	0	13029.2	26350.9	947.596	7706.36	472.775	2589.43	307.121	1595.14
24PHAS_NO116	4	4709191	4710478	1060	1	48	2	3812	4	172	0	14605.9	18847.9	1654.83	5891.46	772.95	1933.92	564.85	1075.54
24PHAS_NO117	4	4783354	4784498	34	7	12	0	60	20	0	0	151.05	321.8	4.575	149.55	4	28.5167	13.675	12.2
24PHAS_NO120	4	7548344	7549633	917	0	22	0	1935	0	94	0	2086.98	4520.18	76.6	1019.29	35.3	274.408	54.2875	90.45
24PHAS_NO123	4	7620862	7621289	139	0	8	0	755	1	156	0	3979.07	6386.57	550.055	1794.52	182.971	789.308	183.952	537.164
24PHAS_NO128	4	7687949	7689189	120	0	8	0	873	0	42	1	3904.59	7694.48	801.85	2454.33	312.85	749.483	356.85	910.4
24PHAS_NO132	4	14576079	14577320	664	1	22	0	2265	0	121	0	11904.5	13472.5	1167.38	3614.53	592.5	1914.91	396.825	1048.25
24PHAS_NO133	4	14663893	14665612	36	0	0	0	163	0	13	1	1398.24	2179.6	187.6	771.225	88.6875	315.433	78.55	161.262
24PHAS_NO134	4	14676535	14678209	469	0	4	0	879	2	81	0	1866.98	1329.37	213.037	553.875	122.45	274.733	95.425	147.062
24PHAS_NO143	4	139063148	139065012	319	2	10	0	429	0	7	0	2472.11	3481.31	270.238	920.217	192.425	330.4	76.9	103.725
24PHAS_NO150	4	207466187	207467237	337	0	22	1	1024	1	64	0	9143.26	9934.62	550.182	2672.57	269.573	883.47	182.591	437.709
24PHAS_NO153	4	236679903	236680304	8	0	0	0	45	0	0	0	66.7234	111.879	5.9356	51.9231	0.925	11.1923	0.954545	15.875
24PHAS_NO157	5	1214838	1215598	54	0	2	0	31	0	1	0	372.686	803.861	74.3429	399.824	23.8471	169.066	17.9804	45.5058
24PHAS_NO158	5	1215830	1216924	195	0	2	0	246	0	42	0	339.271	771.736	62.7004	210.341	26.3896	105.51	20.1579	27.4308
24PHAS_NO159	5	1217013	1217178	1	0	0	0	0	0	0	0	1	0.105832	0	0.0438883	0	0.116667	0	0
24PHAS_NO160	5	1220179	1220491	173	0	0	0	185	1	13	0	242.845	539.464	54.7925	314.625	16.0608	114.407	14.7854	39.9558
24PHAS_NO162	5	1221012	1221433	10	0	0	0	13	0	5	0	116.666	303.755	11.6396	51.6986	4.03125	26.2167	2.4125	2.0625
24PHAS_NO171	5	33239385	33239785	2	0	0	0	7	0	0	0	65.425	9.525	7.3	2.91667	8.525	0.166667	2.275	0
24PHAS_NO172	5	72191556	72192172	7	0	2	0	28	0	0	0	3625.45	1410.3	337.625	477.283	176.925	172.533	142.175	10.55
24PHAS_NO173	5	72205758	72206616	271	0	8	0	451	0	22	0	3609.83	2746.63	301.043	729.908	149.857	218.273	99.9276	39.175
24PHAS_NO174	5	72581016	72582402	1623	6	30	0	2997	0	184	0	2743.32	4189.57	217.075	1349	95.325	440.083	55.95	261.575
24PHAS_NO178	5	72584537	72585346	237	4	2	0	41	0	2	0	1607.08	2025.62	47.725	56.8833	27.25	30.9	14.275	12.675
24PHAS_NO179	5	161452238	161452879	67	0	2	0	99	0	0	0	1055.63	1653.19	49.2133	429.828	41.9158	134.141	20.7808	120.508
24PHAS_NO180	5	161591309	161591709	4420	20	114	53	6806	2	538	0	24712.1	38664.9	2261.04	10508.3	1096.52	4071.95	704.945	1510.64
24PHAS_NO181	5	161591845	161592982	0	0	0	0	405	0	20	0	720.257	666.893	120.503	259.297	49.9262	78.7636	53.7558	76.5792
24PHAS_NO184	5	161775578	161776074	1	0	0	0	0	0	0	0	16.2087	10.5114	1.73125	1.01181	1.63036	0.347222	1.8625	2.99583
24PHAS_NO185	5	161954506	161955283	3	0	0	0	57	0	1	0	1792.84	4415.14	238.121	779.152	128.422	261.999	98.9542	148.275
24PHAS_NO186	5	162043581	162044805	58	0	0	0	318	0	10	0	1003.78	1519.6	67.7446	367.808	40.4991	112.925	26.2183	83.1708
24PHAS_NO187	5	162148761	162149161	5549	50	264	17	9272	2	318	0	9975.34	9928.64	1472.39	3740.37	542.277	1435.76	445.156	534.156
24PHAS_NO188	5	162149248	162149984	147	1	2	0	228	0	28	0	12097.1	17127.9	1369.08	7194.79	715.479	3415.81	421.272	1050.72
24PHAS_NO196	5	162149887	162150456	1	25	92	1	2969	1	148	0	3257.47	2604.35	591.85	1238.1	592.175	366.483	341.675	213.175
24PHAS_NO197	5	217208319	217209152	5582	444	150	0	9987	0	501	33	90.2304	143.527	20.6208	46.927	14.2933	15.8194	13.2458	0
24PHAS_NO198	6	31980603	31981267	715	79	16	0	3177	0	126	1	3653.45	4749.25	329.884	1153.35	244.307	424.267	198.671	267.9
24PHAS_NO200	6	31981347	31982277	68	2	0	0	256	0	25	0	359.522	2215.78	64.4167	594.71	28.1375	327.515	35.2125	93.725
24PHAS_NO204	6	32493941	32495020	1	0	0	0	0	0	0	0	0.65	1.5	0	1.46667	0.15	0.55	0	6.05
24PHAS_NO205	6	32786296	32787301	24	1	0	0	46	0	5	0	198.625	44	36.775	4.51667	20.05	1.51667	17.425	5
24PHAS_NO206	6	32900878	32901710	408	5	30	2	1198	3	86	0	10178.5	9873.68	951.065	2801.3	495.026	877.259	304.655	374.137
24PHAS_NO207	6	33411521	33412810	74	0	0	0	256	0	8	0	2184.41	1761.51	195.986	896.6	106.282	441.151	73.699	155.003
24PHAS_NO208	6	33783813	33784334	87	0	0	0	223	0	33	0	1218.38	810.803	135.967	108.713	147.468	37.3087	115.393	11.9333
24PHAS_NO210	6	33784314	33784738	393	1	12	0	773	0	32	0	8311.27	11788.2	681.957	3595.72	295.593	1111.48	187.711	242.412
24PHAS_NO211	6	33902269	33903606	497	3	34	0	2109	0	85	0	3176.16	4045.31	225.521	1184.03	119.481	568.217	81.0667	148.856
24PHAS_NO212	6	33914352	33914802	4	0	0	0	6	0	0	0	1.01985	1.08712	0.1625	4.45	0	3.03333	0.6575	0
24PHAS_NO213	6	33923781	33924230	67	0	12	0	432	13	25	0	729.325	573.35	115.975	126.683	47.4	88.25	46.1	73.8
24PHAS_NO214	6	65713376	65714807	692	0	2	0	707	0	35	0	271.879	262.829	21.725	50.1583	20.65	16.3	9.225	15.925
24PHAS_NO215	6	65954645	65955979	702	1	36	3	1525	0	128	7	4089.43	4581.59	449.587	992.083	191.537	424.542	135.9	309.012
24PHAS_NO216	6	66093496	66094332	24	0	0	0	63	0	0	0	264.704	266.771	70.3417	37.9278	12.1958	15.3917	14.9625	20.15
24PHAS_NO217	6	66663565	66663989	276	1	34	0	639	0	65	2	3822.75	6505.65	509.319	2186.87	309.442	678.679	177.7	141.45
24PHAS_NO218	6	66672562	66674139	285	0	0	0	528	0	18	0	191	104.321	17.3167	11.4056	7.86667	6.975	10.45	0.525
24PHAS_NO219	6	66710202	66711106	589	1	14	0	1192	0	59	0	2536.02	3175.7	259.604	725.078	88.3208	359.567	63.5125	159.175
24PHAS_NO236	6	66713863	66714744	156	0	0	0	677	0	27	0	3095.28	2044.95	199.838	718.258	117.771	350.642	98.8875	227.387
24PHAS_NO245	7	18695282	18696164	300	0	0	0	8	0	0	0	1604.22	2388.09	6.84464	16.425	13.3829	17.54	0	7.3
24PHAS_NO246	8	3870494	3871615	278	1	14	0	1460	0	65	0	4274.5	3489.12	146.534	746.248	39.3133	297.472	19.6098	285.45
24PHAS_NO250	8	3888452	3889332	755	3	40	0	1896	1	152	0	13684.7	13711.4	1824.44	4695.83	804.163	2039.76	686.868	936.288
24PHAS_NO251	8	73307045	73308093	11	0	0	0	155	0	7	0	18.6082	18.5757	1.96026	4.2659	1.21786	3.17024	1.2	0
24PHAS_NO257	8	73308076	73308476	122	0	0	0	246	0	7	0	4110.52	4729.98	238.725	1184.62	82.5	309.483	55.1	117.575
24PHAS_NO258	8	136576440	136577369	138	0	2	0	618	0	53	0	8217.88	9989.53	1216.56	2872.14	597.531	904.08	476.941	543.451
24PHAS_NO262	8	136707623	136708911	115	1	0	0	550	0	50	0	2805.81	2446.24	249.367	759.235	242.57	229.553	144.906	55.8585
24PHAS_NO264	9	12172811	12173560	102	0	0	0	307	0	7	0	102.875	50.875	13.625	6.85	20.025	3.95	3.975	0.825
24PHAS_NO267	9	21553368	21554030	46	0	0	0	36	0	2	1	243.037	79.9625	24.6375	15.4	19.7875	10.1333	17.35	1.1375
24PHAS_NO270	9	24935497	24936569	395	0	2	0	485	0	42	0	6534.15	8436.3	522.575	1625.75	244.575	491.367	140.075	224
24PHAS_NO271	9	25996330	25997906	403	2	22	0	1975	1	129	0	10696	12307.5	1798.58	4013.15	602.875	1609.52	454.575	763.475
24PHAS_NO272	9	26407940	26408652	151	0	0	0	274	0	14	0	204.825	282.175	17.875	92.15	4.8	23.6667	2.875	35.125
24PHAS_NO273	9	26435046	26435637	0	0	0	0	0	0	0	1	49.2923	100.645	4	15.4432	3.225	1.3	0	7.525
24PHAS_NO282	9	100359772	100360270	145	0	4	0	320	1	59	13	1412.61	1868.17	157.523	904.922	81.93	233.4	31.2	22.425
24PHAS_NO283	9	100417594	100418546	26	0	0	0	77	0	3	0	589.998	903.674	36.925	205.008	32.475	58.75	20.9	31.975
24PHAS_NO285	9	153304065	153305527	75	3	12	0	523	1	21	0	2702.85	2183.6	262.917	634.533	57.6636	332.109	64.7463	143.599
24PHAS_NO286	10	1373732	1374854	94	0	0	1	287	0	22	3	639.017	954.081	103.936	295.97	28.75	124.933	27.725	39.025
24PHAS_NO287	10	1373133	1373797	21	1	0	0	6	0	0	0	9.0089	17.3694	1.97666	13.005	0.0666675	1.40555	0	0
24PHAS_NO291	10	71846868	71847773	729	2	16	2	2795	0	104	0	16493.6	19476.6	1091.15	5076.21	522.035	2176.17	424.37	1093.15
24PHAS_NO292	10	74428305	74429329	5	0	0	0	1	0	0	0	26.8625	29.6	7.6375	5.26667	3.475	1.45833	1.4375	0.3125
24PHAS_NO293	10	74515066	74516210	1272	5	54	1	3630	1	279	0	7735.29	6395.09	1210.81	1611.33	510.75	690.225	373.988	378.137
24PHAS_NO294	10	74775098	74776289	280	5	16	0	1180	0	97	0	4230.38	9375.34	614.625	3340.96	287.4	1109.8	142.175	277.275
24PHAS_NO295	10	74776345	74776745	0	0	0	0	0	0	7	0	0.05	0.5	1.05	0	0	0	0	0
24PHAS_NO296	10	74786614	74787565	1901	7	46	0	5001	1	223	0	5619.48	4522.48	727.4	1691.81	196.175	935.913	218.625	302.688
24PHAS_NO297	10	74787645	74788117	29	0	0	0	33	0	0	0	5.2125	4.4375	0.825	2.54167	0.925	0	0	0
24PHAS_NO298	10	74790648	74791840	1316	8	154	1	5867	1	284	0	13905.3	8575	2378.21	3081.42	489.937	1426.44	544.637	454.849
24PHAS_NO307	10	146582077	146583174	67	0	0	0	120	0	3	0	1754.34	1530.64	205.435	531.567	75.1716	167.075	91.475	43.725
Total abundance				60622	814	2710	110	174890	82	8835	79	426446	507765	46826.8	153379	20912.4	57707.5	15730.5	28254.8
